# Discovery of new marine species *Stentor hondawara* and its whole-genome reveal their unique ecology in comparison with freshwater stentors

**DOI:** 10.64898/2026.03.12.711380

**Authors:** Takato Honda, Daniel B. Cortes

## Abstract

*Stentor* is a genus of large ciliates that can be found in ponds, lakes, rivers, and fresh waters all over the world. Since their initial discovery in 1744, *Stentor* strains have been isolated from all populated continents. To date, over 50 individual strains have been identified, yet not a single isolate from a marine environment has been verified. Over 200 years since the initial description of the *Stentor* genus, our study entails the first concrete discovery of a fully marine *Stentor* species, as evidenced by its morphological, ecological, and phylogenetic positioning amongst *Stentor*. This new marine organism, which we have named *Stentor hondawara*, was verified to be a new species of the *Stentor* genus that appears to have fully adapted to a uniquely marine lifestyle in a high-salinity environment. Using comparative genomics analysis between the whole-genome sequences of *Stentor hondawara* and two freshwater species of *Stentor*, we further detected several intriguing differences in the enrichment of gene orthologs between the marine *Stentor hondawara* and the freshwater species, *Stentor coeruleus* and *Stentor pyriformis*. The gene groups specifically enriched in *Stentor hondawara* encode a variety of proteins, including ion channels, pH-responsive proteins, osmoprotectants, amino acid biosynthesis enzymes, and signaling receptors. Additionally, using metagenomics, we detected and isolated, from within our initial genome assembly, the genome of a novel marine bacteria, which we propose is an endosymbiont of *Stentor hondawara*. This bacterial species is an uncharacterized member of the order *Rhodospirillales* and appears to be a nutritional factory for the host *Stentor hondawara.* Taken together, our study provides insight into how *Stentor hondawara* adapted to a marine environment distinct from the habitats of all the other currently known *Stentor* species living in freshwater.
