## Extended Data Table 1 for "Discovery of new marine species *Stentor hondawara* and its whole-genome reveal their unique ecology in comparison with freshwater stentors"

### Sheet: GO_enrichment_all
GO ID	Term	Annotated	Significant	Expected	weight_fisher	Ontology
GO:0035189	Rb-E2F complex	15	3	0.83	0.04666	CC
GO:0042625	ATPase-coupled ion transmembrane transporter activity	24	4	1.34	0.04147	MF
GO:0031386	protein tag activity	6	2	0.33	0.03999	MF
GO:0008198	ferrous iron binding	6	2	0.33	0.03999	MF
GO:0030971	receptor tyrosine kinase binding	6	2	0.33	0.03999	MF
GO:0016846	carbon-sulfur lyase activity	6	2	0.33	0.03999	MF
GO:0004069	L-aspartate:2-oxoglutarate aminotransferase activity	6	2	0.33	0.03999	MF
GO:0016905	myosin heavy chain kinase activity	6	2	0.33	0.03999	MF
GO:0008420	RNA polymerase II CTD heptapeptide repeat phosphatase activity	6	2	0.33	0.03999	MF
GO:0017111	ribonucleoside triphosphate phosphatase activity	462	28	25.75	0.0378	MF
GO:0019900	kinase binding	314	21	17.5	0.03564	MF
GO:0061630	ubiquitin protein ligase activity	133	13	7.41	0.03271	MF
GO:0006530	L-asparagine catabolic process	5	2	0.28	0.02815	BP
GO:0009403	toxin biosynthetic process	5	2	0.28	0.02815	BP
GO:0046487	glyoxylate metabolic process	5	2	0.28	0.02815	BP
GO:0019464	glycine decarboxylation via glycine cleavage system	5	2	0.28	0.02815	BP
GO:0009819	drought recovery	5	2	0.28	0.02815	BP
GO:0070814	hydrogen sulfide biosynthetic process	5	2	0.28	0.02815	BP
GO:0030318	melanocyte differentiation	5	2	0.28	0.02815	BP
GO:0009268	response to pH	25	5	1.41	0.02774	BP
GO:0031489	myosin V binding	5	2	0.28	0.02766	MF
GO:0005960	glycine cleavage complex	5	2	0.28	0.02738	CC
GO:0005874	microtubule	288	28	15.97	0.02711	CC
GO:0032559	adenyl ribonucleotide binding	1105	66	61.6	0.02681	MF
GO:0006559	L-phenylalanine catabolic process	12	3	0.68	0.0265	BP
GO:0008069	dorsal/ventral axis specification, ovarian follicular epithelium	12	3	0.68	0.0265	BP
GO:0070345	negative regulation of fat cell proliferation	12	3	0.68	0.0265	BP
GO:0045850	positive regulation of nurse cell apoptotic process	12	3	0.68	0.0265	BP
GO:0031267	small GTPase binding	142	14	7.92	0.0255	MF
GO:0004713	protein tyrosine kinase activity	89	10	4.96	0.02507	MF
GO:0051445	regulation of meiotic cell cycle	129	10	7.26	0.02327	BP
GO:0015662	P-type ion transporter activity	20	4	1.11	0.02249	MF
GO:0008138	protein tyrosine/serine/threonine phosphatase activity	40	6	2.23	0.02191	MF
GO:0010039	response to iron ion	22	5	1.24	0.0204	BP
GO:0001046	core promoter sequence-specific DNA binding	18	5	1	0.01984	MF
GO:0021987	cerebral cortex development	19	4	1.07	0.01939	BP
GO:0036498	IRE1-mediated unfolded protein response	19	4	1.07	0.01939	BP
GO:0019005	SCF ubiquitin ligase complex	27	6	1.5	0.01805	CC
GO:0035377	transepithelial water transport	4	2	0.23	0.01754	BP
GO:0006532	aspartate biosynthetic process	4	2	0.23	0.01754	BP
GO:0006533	L-aspartate catabolic process	4	2	0.23	0.01754	BP
GO:0006535	cysteine biosynthetic process from serine	4	2	0.23	0.01754	BP
GO:0006538	L-glutamate catabolic process	4	2	0.23	0.01754	BP
GO:0060689	cell differentiation involved in salivary gland development	4	2	0.23	0.01754	BP
GO:0003097	renal water transport	4	2	0.23	0.01754	BP
GO:0072053	renal inner medulla development	4	2	0.23	0.01754	BP
GO:0015739	sialic acid transport	4	2	0.23	0.01754	BP
GO:0010540	basipetal auxin transport	4	2	0.23	0.01754	BP
GO:1901525	negative regulation of mitophagy	4	2	0.23	0.01754	BP
GO:0030321	transepithelial chloride transport	4	2	0.23	0.01754	BP
GO:0009559	embryo sac central cell differentiation	4	2	0.23	0.01754	BP
GO:0019266	asparagine biosynthetic process from oxaloacetate	4	2	0.23	0.01754	BP
GO:0019227	neuronal action potential propagation	4	2	0.23	0.01754	BP
GO:0009404	toxin metabolic process	9	4	0.51	0.0173	BP
GO:0080130	L-phenylalanine-2-oxoglutarate transaminase activity	4	2	0.22	0.01723	MF
GO:0000062	fatty-acyl-CoA binding	4	2	0.22	0.01723	MF
GO:0015144	carbohydrate transmembrane transporter activity	4	2	0.22	0.01723	MF
GO:0015136	sialic acid transmembrane transporter activity	4	2	0.22	0.01723	MF
GO:0005247	voltage-gated chloride channel activity	4	2	0.22	0.01723	MF
GO:0004122	cystathionine beta-synthase activity	4	2	0.22	0.01723	MF
GO:0030891	VCB complex	4	2	0.22	0.01705	CC
GO:0034707	chloride channel complex	4	2	0.22	0.01705	CC
GO:0006572	L-tyrosine catabolic process	10	3	0.56	0.01571	BP
GO:0003682	chromatin binding	121	13	6.75	0.01562	MF
GO:0004712	protein serine/threonine/tyrosine kinase activity	201	19	11.2	0.01535	MF
GO:0006518	peptide metabolic process	282	8	15.87	0.0138	BP
GO:0000209	protein polyubiquitination	128	17	7.2	0.01335	BP
GO:0042383	sarcolemma	26	5	1.44	0.01266	CC
GO:0055089	fatty acid homeostasis	9	3	0.51	0.01147	BP
GO:0071782	endoplasmic reticulum tubular network	23	4	1.28	0.01098	CC
GO:0046943	carboxylic acid transmembrane transporter activity	44	7	2.45	0.0109	MF
GO:0031098	stress-activated protein kinase signaling cascade	155	11	8.72	0.01044	BP
GO:0071229	cellular response to acid chemical	119	13	6.7	0.00959	BP
GO:0004709	MAP kinase kinase kinase activity	24	5	1.34	0.00915	MF
GO:0000978	RNA polymerase II cis-regulatory region sequence-specific DNA binding	33	6	1.84	0.00874	MF
GO:0006749	glutathione metabolic process	42	7	2.36	0.00812	BP
GO:0071468	cellular response to acidic pH	8	3	0.45	0.00797	BP
GO:0015816	glycine transport	8	3	0.45	0.00797	BP
GO:0043225	ATPase-coupled inorganic anion transmembrane transporter activity	15	4	0.84	0.00789	MF
GO:0015186	L-glutamine transmembrane transporter activity	8	3	0.45	0.00777	MF
GO:0015187	glycine transmembrane transporter activity	8	3	0.45	0.00777	MF
GO:0003774	cytoskeletal motor activity	98	12	5.46	0.00607	MF
GO:0045839	negative regulation of mitotic nuclear division	69	8	3.88	0.0052	BP
GO:0006629	lipid metabolic process	422	22	23.74	0.00506	BP
GO:0030286	dynein complex	41	6	2.27	0.00492	CC
GO:0001932	regulation of protein phosphorylation	398	31	22.39	0.0048	BP
GO:0002576	platelet degranulation	20	5	1.13	0.00417	BP
GO:0070534	protein K63-linked ubiquitination	20	5	1.13	0.00417	BP
GO:0000755	cytogamy	6	3	0.34	0.0031	BP
GO:0014047	glutamate secretion	6	3	0.34	0.0031	BP
GO:0042438	melanin biosynthetic process	6	3	0.34	0.0031	BP
GO:2001280	positive regulation of unsaturated fatty acid biosynthetic process	6	3	0.34	0.0031	BP
GO:1900376	regulation of secondary metabolite biosynthetic process	6	3	0.34	0.0031	BP
GO:0043408	regulation of MAPK cascade	184	18	10.35	0.00305	BP
GO:0070851	growth factor receptor binding	6	3	0.33	0.00302	MF
GO:0046717	acid secretion	35	7	1.97	0.00283	BP
GO:0000981	DNA-binding transcription factor activity, RNA polymerase II-specific	87	13	4.85	0.00278	MF
GO:0006357	regulation of transcription by RNA polymerase II	422	39	23.74	0.00225	BP
GO:0000307	cyclin-dependent protein kinase holoenzyme complex	43	7	2.38	0.00219	CC
GO:0042274	ribosomal small subunit biogenesis	76	6	4.28	0.002	BP
GO:0098656	monoatomic anion transmembrane transport	88	14	4.95	0.00195	BP
GO:0009908	flower development	74	11	4.16	0.00163	BP
GO:0010439	regulation of glucosinolate biosynthetic process	5	3	0.28	0.00162	BP
GO:2000692	negative regulation of seed maturation	5	3	0.28	0.00162	BP
GO:0010262	somatic embryogenesis	5	3	0.28	0.00162	BP
GO:0090337	regulation of formin-nucleated actin cable assembly	5	3	0.28	0.00162	BP
GO:1904095	negative regulation of endosperm development	5	3	0.28	0.00162	BP
GO:0089709	L-histidine transmembrane transport	10	4	0.56	0.00157	BP
GO:1990615	Kelch-containing formin regulatory complex	5	3	0.28	0.00155	CC
GO:0023052	signaling	1399	99	78.71	0.00153	BP
GO:0005290	L-histidine transmembrane transporter activity	10	4	0.56	0.00151	MF
GO:0005903	brush border	30	5	1.66	0.00149	CC
GO:0001100	negative regulation of exit from mitosis	16	5	0.9	0.00141	BP
GO:0031146	SCF-dependent proteasomal ubiquitin-dependent protein catabolic process	16	5	0.9	0.00141	BP
GO:0015817	histidine transport	9	4	0.51	0.00098	BP
GO:0098660	inorganic ion transmembrane transport	133	12	7.48	0.00097	BP
GO:0005326	neurotransmitter transmembrane transporter activity	9	4	0.5	0.00095	MF
GO:0051285	cell cortex of cell tip	47	9	2.61	0.00091	CC
GO:1990822	basic amino acid transmembrane transport	10	4	0.56	0.00067	BP
GO:0051365	cellular response to potassium ion starvation	4	3	0.23	0.00067	BP
GO:0031460	glycine betaine transport	4	3	0.23	0.00067	BP
GO:2000487	positive regulation of glutamine transport	4	3	0.23	0.00067	BP
GO:0015808	L-alanine transport	4	3	0.23	0.00067	BP
GO:0006867	asparagine transport	4	3	0.23	0.00067	BP
GO:0001504	neurotransmitter uptake	4	3	0.23	0.00067	BP
GO:0005343	organic acid:sodium symporter activity	4	3	0.22	0.00066	MF
GO:0015180	L-alanine transmembrane transporter activity	4	3	0.22	0.00066	MF
GO:0015182	L-asparagine transmembrane transporter activity	4	3	0.22	0.00066	MF
GO:0003868	4-hydroxyphenylpyruvate dioxygenase activity	4	3	0.22	0.00066	MF
GO:0005283	amino acid:sodium symporter activity	4	3	0.22	0.00066	MF
GO:0004364	glutathione transferase activity	28	7	1.56	0.00066	MF
GO:0032310	prostaglandin secretion	8	4	0.45	0.00057	BP
GO:1901571	fatty acid derivative transport	8	4	0.45	0.00057	BP
GO:0031088	platelet dense granule membrane	8	4	0.44	0.00054	CC
GO:0007186	G protein-coupled receptor signaling pathway	144	18	8.1	0.00053	BP
GO:1902410	mitotic cytokinetic process	116	13	6.53	0.00036	BP
GO:0000278	mitotic cell cycle	655	49	36.85	0.00034	BP
GO:0010518	positive regulation of phospholipase activity	40	9	2.25	0.00029	BP
GO:0016404	15-hydroxyprostaglandin dehydrogenase (NAD+) activity	7	4	0.39	0.00029	MF
GO:0009845	seed germination	46	10	2.59	0.00018	BP
GO:0035839	non-growing cell tip	38	9	2.11	0.00017	CC
GO:0009788	negative regulation of abscisic acid-activated signaling pathway	37	9	2.08	0.00015	BP
GO:0071695	anatomical structure maturation	190	19	10.69	0.00014	BP
GO:0006571	tyrosine biosynthetic process	36	9	2.03	0.00012	BP
GO:0009785	blue light signaling pathway	36	9	2.03	0.00012	BP
GO:0008509	monoatomic anion transmembrane transporter activity	72	14	4.01	0.00011	MF
GO:0006470	protein dephosphorylation	98	16	5.51	0.0001	BP
GO:0032960	regulation of inositol trisphosphate biosynthetic process	35	9	1.97	9.4e-05	BP
GO:0010231	maintenance of seed dormancy	35	9	1.97	9.4e-05	BP
GO:0009742	brassinosteroid mediated signaling pathway	35	9	1.97	9.4e-05	BP
GO:0009094	L-phenylalanine biosynthetic process	35	9	1.97	9.4e-05	BP
GO:0010244	response to low fluence blue light stimulus by blue low-fluence system	34	9	1.91	7.4e-05	BP
GO:0009939	positive regulation of gibberellic acid mediated signaling pathway	34	9	1.91	7.4e-05	BP
GO:0009736	cytokinin-activated signaling pathway	34	9	1.91	7.4e-05	BP
GO:0000935	division septum	20	7	1.11	6.1e-05	CC
GO:0000917	division septum assembly	58	9	3.26	4.6e-05	BP
GO:0004930	G protein-coupled receptor activity	39	10	2.17	3.6e-05	MF
GO:0016323	basolateral plasma membrane	54	12	2.99	2.7e-05	CC
GO:1990896	protein localization to cell cortex of cell tip	16	7	0.9	1.2e-05	BP
GO:2000771	positive regulation of establishment or maintenance of cell polarity regulating cell shape	26	8	1.46	7.1e-06	BP
GO:0035840	old growing cell tip	14	7	0.78	3.6e-06	CC
GO:1904511	cytoplasmic microtubule plus-end	13	7	0.72	1.9e-06	CC
GO:0004721	phosphoprotein phosphatase activity	93	16	5.18	1.1e-06	MF
GO:0061160	regulation of establishment of bipolar cell polarity regulating cell shape	19	8	1.07	1e-06	BP
GO:1904758	protein localization to new growing cell tip	12	7	0.68	1e-06	BP
GO:0031115	negative regulation of microtubule polymerization	12	7	0.68	1e-06	BP
GO:0031500	Tea1 cell-end complex	12	7	0.67	9.2e-07	CC
GO:0099070	static microtubule bundle	12	7	0.67	9.2e-07	CC
