## Extended Data Table 2 for "Discovery of new marine species *Stentor hondawara* and its whole-genome reveal their unique ecology in comparison with freshwater stentors"

### Sheet: GO_enrichment_freshwater_all
GO ID	Term	Annotated	Significant	Expected	weight_fisher	Ontology
GO:0005615	extracellular space	115	28	9.08	8.9e-09	CC
GO:0004364	glutathione transferase activity	33	14	2.59	5.6e-08	MF
GO:0005789	endoplasmic reticulum membrane	388	62	30.64	1.9e-07	CC
GO:0004602	glutathione peroxidase activity	27	12	2.12	2.8e-07	MF
GO:0006749	glutathione metabolic process	46	14	3.62	6.7e-06	BP
GO:0006518	peptide metabolic process	500	52	39.4	8.3e-06	BP
GO:0042273	ribosomal large subunit biogenesis	128	21	10.09	1.1e-05	BP
GO:1903392	negative regulation of adherens junction organization	7	5	0.55	5.5e-05	BP
GO:0000448	cleavage in ITS2 between 5.8S rRNA and LSU-rRNA of tricistronic rRNA transcript (SSU-rRNA, 5.8S rRNA, LSU-rRNA)	7	5	0.55	5.5e-05	BP
GO:0051895	negative regulation of focal adhesion assembly	7	5	0.55	5.5e-05	BP
GO:0098869	cellular oxidant detoxification	56	15	4.41	5.5e-05	BP
GO:0008643	carbohydrate transport	41	9	3.23	6.7e-05	BP
GO:0004667	prostaglandin-D synthase activity	11	6	0.86	7.4e-05	MF
GO:2000255	negative regulation of male germ cell proliferation	11	6	0.87	7.6e-05	BP
GO:0006720	isoprenoid metabolic process	35	9	2.76	0.00013	BP
GO:0008885	glutathionylspermidine synthase activity	12	6	0.94	0.00014	MF
GO:1904380	endoplasmic reticulum mannose trimming	5	4	0.39	0.00018	BP
GO:0004045	peptidyl-tRNA hydrolase activity	5	4	0.39	0.00018	MF
GO:0043627	response to estrogen	13	6	1.02	0.00025	BP
GO:1901570	fatty acid derivative biosynthetic process	22	8	1.73	0.0004	BP
GO:0032541	cortical endoplasmic reticulum	14	6	1.11	0.00041	CC
GO:0016627	oxidoreductase activity, acting on the CH-CH group of donors	28	5	2.2	0.00048	MF
GO:0018963	phthalate metabolic process	6	4	0.47	0.0005	BP
GO:0006145	purine nucleobase catabolic process	15	6	1.18	0.00053	BP
GO:0004038	allantoinase activity	10	5	0.78	0.00053	MF
GO:0000256	allantoin catabolic process	10	5	0.79	0.00054	BP
GO:0071540	eukaryotic translation initiation factor 3 complex, eIF3e	10	5	0.79	0.00054	CC
GO:0047479	trypanothione synthase activity	11	5	0.86	0.0009	MF
GO:0019342	trypanothione biosynthetic process	11	5	0.87	0.00092	BP
GO:0051702	biological process involved in interaction with symbiont	16	6	1.26	0.00094	BP
GO:0001516	prostaglandin biosynthetic process	12	6	0.95	0.00109	BP
GO:0070126	mitochondrial translational termination	7	4	0.55	0.0011	BP
GO:0044322	endoplasmic reticulum quality control compartment	7	4	0.55	0.00111	CC
GO:0098791	Golgi apparatus subcompartment	506	49	39.96	0.00118	CC
GO:0000977	RNA polymerase II transcription regulatory region sequence-specific DNA binding	77	14	6.04	0.00137	MF
GO:0035578	azurophil granule lumen	17	6	1.34	0.00137	CC
GO:1901687	glutathione derivative biosynthetic process	23	10	1.81	0.00142	BP
GO:0051289	protein homotetramerization	30	8	2.36	0.00174	BP
GO:0051726	regulation of cell cycle	912	56	71.86	0.00178	BP
GO:0016101	diterpenoid metabolic process	16	4	1.26	0.00183	BP
GO:0010595	positive regulation of endothelial cell migration	60	6	4.73	0.00185	BP
GO:0009407	toxin catabolic process	8	4	0.63	0.00206	BP
GO:0030849	autosome	8	4	0.63	0.00208	CC
GO:0048812	neuron projection morphogenesis	211	14	16.63	0.00216	BP
GO:0001732	formation of cytoplasmic translation initiation complex	13	5	1.02	0.00225	BP
GO:0006486	protein glycosylation	50	10	3.94	0.00271	BP
GO:0019825	oxygen binding	14	5	1.1	0.00321	MF
GO:0050897	cobalt ion binding	14	5	1.1	0.00321	MF
GO:0051603	proteolysis involved in protein catabolic process	659	46	51.93	0.00323	BP
GO:0071356	cellular response to tumor necrosis factor	23	8	1.81	0.00341	BP
GO:0044829	host-mediated activation of viral genome replication	9	4	0.71	0.00348	BP
GO:0070176	DRM complex	9	4	0.71	0.00351	CC
GO:0036038	MKS complex	9	4	0.71	0.00351	CC
GO:0022625	cytosolic large ribosomal subunit	133	20	10.5	0.00365	CC
GO:0004197	cysteine-type endopeptidase activity	49	10	3.84	0.00406	MF
GO:0048018	receptor ligand activity	15	5	1.18	0.00422	MF
GO:0051851	host-mediated perturbation of symbiont process	19	7	1.5	0.00424	BP
GO:0047651	alkylhalidase activity	5	3	0.39	0.00425	MF
GO:1990700	nucleolar chromatin organization	5	3	0.39	0.00431	BP
GO:0006702	androgen biosynthetic process	5	3	0.39	0.00431	BP
GO:0006706	steroid catabolic process	5	3	0.39	0.00431	BP
GO:2000098	negative regulation of smooth muscle cell-matrix adhesion	5	3	0.39	0.00431	BP
GO:0075525	viral translational termination-reinitiation	5	3	0.39	0.00431	BP
GO:0014012	peripheral nervous system axon regeneration	5	3	0.39	0.00431	BP
GO:2000405	negative regulation of T cell migration	5	3	0.39	0.00431	BP
GO:0050873	brown fat cell differentiation	5	3	0.39	0.00431	BP
GO:0098581	detection of external biotic stimulus	5	3	0.39	0.00431	BP
GO:0034312	diol biosynthetic process	5	3	0.39	0.00431	BP
GO:0006910	phagocytosis, recognition	5	3	0.39	0.00431	BP
GO:0060588	negative regulation of lipoprotein lipid oxidation	5	3	0.39	0.00431	BP
GO:0031663	lipopolysaccharide-mediated signaling pathway	5	3	0.39	0.00431	BP
GO:0018900	dichloromethane metabolic process	5	3	0.39	0.00431	BP
GO:0071638	negative regulation of monocyte chemotactic protein-1 production	5	3	0.39	0.00431	BP
GO:0002687	positive regulation of leukocyte migration	5	3	0.39	0.00431	BP
GO:0046112	nucleobase biosynthetic process	5	3	0.39	0.00431	BP
GO:0031211	endoplasmic reticulum palmitoyltransferase complex	5	3	0.39	0.00434	CC
GO:1905961	protein-cysteine S-palmitoyltransferase complex	5	3	0.39	0.00434	CC
GO:0042254	ribosome biogenesis	377	37	29.71	0.00445	BP
GO:0051604	protein maturation	380	35	29.94	0.00495	BP
GO:0042149	cellular response to glucose starvation	28	7	2.21	0.00497	BP
GO:0010269	response to selenium ion	10	4	0.79	0.00545	BP
GO:0010867	positive regulation of triglyceride biosynthetic process	10	4	0.79	0.00545	BP
GO:0072344	rescue of stalled ribosome	10	4	0.79	0.00545	BP
GO:0009267	cellular response to starvation	179	25	14.1	0.00551	BP
GO:0003774	cytoskeletal motor activity	118	15	9.26	0.0057	MF
GO:0006066	alcohol metabolic process	99	12	7.8	0.00614	BP
GO:0006953	acute-phase response	17	4	1.34	0.00618	BP
GO:0006913	nucleocytoplasmic transport	406	25	31.99	0.00643	BP
GO:0001525	angiogenesis	111	13	8.75	0.00711	BP
GO:0006790	sulfur compound metabolic process	181	31	14.26	0.0072	BP
GO:0021987	cerebral cortex development	30	7	2.36	0.00745	BP
GO:0008198	ferrous iron binding	11	4	0.86	0.0079	MF
GO:0004866	endopeptidase inhibitor activity	6	3	0.47	0.00801	MF
GO:0033108	mitochondrial respiratory chain complex assembly	11	4	0.87	0.00803	BP
GO:0032956	regulation of actin cytoskeleton organization	224	18	17.65	0.00809	BP
GO:0005762	mitochondrial large ribosomal subunit	11	4	0.87	0.0081	CC
GO:0042308	negative regulation of protein import into nucleus	6	3	0.47	0.00812	BP
GO:0042116	macrophage activation	6	3	0.47	0.00812	BP
GO:0050892	intestinal absorption	6	3	0.47	0.00812	BP
GO:1904590	negative regulation of protein import	6	3	0.47	0.00812	BP
GO:0006488	dolichol-linked oligosaccharide biosynthetic process	6	3	0.47	0.00812	BP
GO:0046146	tetrahydrobiopterin metabolic process	6	3	0.47	0.00812	BP
GO:0006120	mitochondrial electron transport, NADH to ubiquinone	6	3	0.47	0.00812	BP
GO:1990351	transporter complex	57	8	4.5	0.00813	CC
GO:0016282	eukaryotic 43S preinitiation complex	17	5	1.34	0.00838	CC
GO:0016817	hydrolase activity, acting on acid anhydrides	719	42	56.39	0.00893	MF
GO:0005793	endoplasmic reticulum-Golgi intermediate compartment	69	10	5.45	0.0091	CC
GO:0009617	response to bacterium	283	33	22.3	0.01069	BP
GO:0006665	sphingolipid metabolic process	37	9	2.92	0.01107	BP
GO:0030008	TRAPP complex	12	4	0.95	0.0114	CC
GO:0097038	perinuclear endoplasmic reticulum	12	4	0.95	0.0114	CC
GO:0043903	regulation of biological process involved in symbiotic interaction	62	10	4.89	0.01143	BP
GO:0007286	spermatid development	206	16	16.23	0.01176	BP
GO:0050794	regulation of cellular process	3611	271	284.54	0.01307	BP
GO:0001530	lipopolysaccharide binding	7	3	0.55	0.01322	MF
GO:0015278	intracellularly gated calcium channel activity	7	3	0.55	0.01322	MF
GO:0035591	signaling adaptor activity	7	3	0.55	0.01322	MF
GO:0021879	forebrain neuron differentiation	7	3	0.55	0.01339	BP
GO:0050830	defense response to Gram-positive bacterium	7	3	0.55	0.01339	BP
GO:0032755	positive regulation of interleukin-6 production	7	3	0.55	0.01339	BP
GO:0060563	neuroepithelial cell differentiation	7	3	0.55	0.01339	BP
GO:0046719	regulation by virus of viral protein levels in host cell	7	3	0.55	0.01339	BP
GO:0008015	blood circulation	82	8	6.46	0.01345	BP
GO:0033553	rDNA heterochromatin	7	3	0.55	0.01347	CC
GO:0009593	detection of chemical stimulus	19	5	1.5	0.01369	BP
GO:0001786	phosphatidylserine binding	13	4	1.02	0.0151	MF
GO:0075522	IRES-dependent viral translational initiation	13	4	1.02	0.01534	BP
GO:0007154	cell communication	2065	158	162.72	0.01535	BP
GO:0060322	head development	207	22	16.31	0.01734	BP
GO:0016714	oxidoreductase activity, acting on paired donors, with incorporation or reduction of molecular oxygen, reduced pteridine as one donor, and incorporation of one atom of oxygen	8	3	0.63	0.01742	MF
GO:0006221	pyrimidine nucleotide biosynthetic process	22	5	1.73	0.01752	BP
GO:0090559	regulation of membrane permeability	48	7	3.78	0.01752	BP
GO:0000305	response to oxygen radical	15	4	1.18	0.01755	BP
GO:0009581	detection of external stimulus	47	6	3.7	0.01758	BP
GO:0045013	carbon catabolite repression of transcription	9	3	0.71	0.01758	BP
GO:0046015	regulation of transcription by glucose	9	3	0.71	0.01758	BP
GO:0005744	TIM23 mitochondrial import inner membrane translocase complex	9	3	0.71	0.01766	CC
GO:0002695	negative regulation of leukocyte activation	25	3	1.97	0.01767	BP
GO:0046651	lymphocyte proliferation	30	3	2.36	0.0177	BP
GO:0000976	transcription cis-regulatory region binding	109	22	8.55	0.01842	MF
GO:0005868	cytoplasmic dynein complex	28	6	2.21	0.01985	CC
GO:0042169	SH2 domain binding	8	3	0.63	0.01993	MF
GO:0005504	fatty acid binding	8	3	0.63	0.01993	MF
GO:0005344	oxygen carrier activity	8	3	0.63	0.01993	MF
GO:0015485	cholesterol binding	8	3	0.63	0.01993	MF
GO:0008941	nitric oxide dioxygenase NAD(P)H activity	8	3	0.63	0.01993	MF
GO:0008200	ion channel inhibitor activity	8	3	0.63	0.01993	MF
GO:0030148	sphingolipid biosynthetic process	21	5	1.65	0.02007	BP
GO:0016226	iron-sulfur cluster assembly	22	5	1.73	0.02012	BP
GO:0042246	tissue regeneration	14	4	1.1	0.02017	BP
GO:0001975	response to amphetamine	14	4	1.1	0.02017	BP
GO:0010642	negative regulation of platelet-derived growth factor receptor signaling pathway	8	3	0.63	0.02018	BP
GO:0071541	eukaryotic translation initiation factor 3 complex, eIF3m	14	4	1.11	0.02032	CC
GO:0031526	brush border membrane	14	4	1.11	0.02032	CC
GO:0003824	catalytic activity	3622	279	284.09	0.02287	MF
GO:0005319	lipid transporter activity	59	7	4.63	0.02551	MF
GO:0016763	pentosyltransferase activity	9	3	0.71	0.02818	MF
GO:0008270	zinc ion binding	389	41	30.51	0.02948	MF
GO:0045505	dynein intermediate chain binding	39	7	3.06	0.02986	MF
GO:0042803	protein homodimerization activity	259	29	20.31	0.0312	MF
GO:0046906	tetrapyrrole binding	32	6	2.51	0.03288	MF
GO:0030687	preribosome, large subunit precursor	49	8	3.87	0.03636	CC
GO:0000166	nucleotide binding	2022	110	158.59	0.03648	MF
GO:0008474	palmitoyl-(protein) hydrolase activity	10	3	0.78	0.03796	MF
GO:0060170	ciliary membrane	18	4	1.42	0.03856	CC
GO:0035580	specific granule lumen	10	3	0.79	0.03864	CC
GO:0031931	TORC1 complex	10	3	0.79	0.03864	CC
GO:0048487	beta-tubulin binding	17	4	1.33	0.03917	MF
GO:0000139	Golgi membrane	384	40	30.33	0.04047	CC
GO:0004709	MAP kinase kinase kinase activity	33	6	2.59	0.04065	MF
GO:0016836	hydro-lyase activity	25	5	1.96	0.04167	MF
GO:0140034	methylation-dependent protein binding	25	5	1.96	0.04167	MF
GO:0016459	myosin complex	25	5	1.97	0.04273	CC
GO:0005764	lysosome	270	33	21.32	0.04278	CC
GO:0051959	dynein light intermediate chain binding	34	6	2.67	0.04623	MF
GO:0009055	electron transfer activity	50	9	3.92	0.04721	MF
GO:0022857	transmembrane transporter activity	305	27	23.92	0.04808	MF
GO:0005080	protein kinase C binding	11	3	0.86	0.04923	MF
GO:0005677	chromatin silencing complex	11	3	0.87	0.05009	CC
GO:0003993	acid phosphatase activity	35	6	2.75	0.05226	MF
GO:0046527	glucosyltransferase activity	5	2	0.39	0.05236	MF
GO:0004550	nucleoside diphosphate kinase activity	5	2	0.39	0.05236	MF
GO:0004571	mannosyl-oligosaccharide 1,2-alpha-mannosidase activity	5	2	0.39	0.05236	MF
GO:0033149	FFAT motif binding	5	2	0.39	0.05236	MF
GO:0034617	tetrahydrobiopterin binding	5	2	0.39	0.05236	MF
GO:0035259	nuclear glucocorticoid receptor binding	5	2	0.39	0.05236	MF
GO:0015450	protein-transporting ATPase activity	5	2	0.39	0.05236	MF
GO:0050833	pyruvate transmembrane transporter activity	5	2	0.39	0.05236	MF
GO:0005901	caveola	5	2	0.39	0.05302	CC
GO:0070765	gamma-secretase complex	5	2	0.39	0.05302	CC
GO:0035686	sperm fibrous sheath	5	2	0.39	0.05302	CC
GO:0031501	mannosyltransferase complex	5	2	0.39	0.05302	CC
GO:0000987	cis-regulatory region sequence-specific DNA binding	73	11	5.73	0.0554	MF
GO:0043021	ribonucleoprotein complex binding	95	11	7.45	0.065	MF
GO:0019706	protein-cysteine S-palmitoyltransferase activity	75	10	5.88	0.06667	MF
GO:0016020	membrane	2631	228	207.78	0.06776	CC
GO:0033764	steroid dehydrogenase activity, acting on the CH-OH group of donors, NAD or NADP as acceptor	6	2	0.47	0.07453	MF
GO:0015180	L-alanine transmembrane transporter activity	6	2	0.47	0.07453	MF
GO:0015182	L-asparagine transmembrane transporter activity	6	2	0.47	0.07453	MF
GO:0010698	acetyltransferase activator activity	6	2	0.47	0.07453	MF
GO:0031177	phosphopantetheine binding	6	2	0.47	0.07453	MF
GO:0000035	acyl binding	6	2	0.47	0.07453	MF
GO:0000036	acyl carrier activity	6	2	0.47	0.07453	MF
GO:0120013	lipid transfer activity	6	2	0.47	0.07453	MF
GO:0005343	organic acid:sodium symporter activity	6	2	0.47	0.07453	MF
GO:0005283	amino acid:sodium symporter activity	6	2	0.47	0.07453	MF
GO:0047066	phospholipid-hydroperoxide glutathione peroxidase activity	6	2	0.47	0.07453	MF
GO:1990630	IRE1-RACK1-PP2A complex	6	2	0.47	0.07544	CC
GO:0098592	cytoplasmic side of apical plasma membrane	6	2	0.47	0.07544	CC
GO:0008656	cysteine-type endopeptidase activator activity involved in apoptotic process	13	3	1.02	0.07598	MF
GO:0015935	small ribosomal subunit	97	3	7.66	0.07714	CC
GO:0031932	TORC2 complex	13	3	1.03	0.07725	CC
GO:0005852	eukaryotic translation initiation factor 3 complex	17	7	1.34	0.07822	CC
GO:0042910	xenobiotic transmembrane transporter activity	12	3	0.94	0.07825	MF
GO:0015165	pyrimidine nucleotide-sugar transmembrane transporter activity	14	2	1.1	0.07844	MF
GO:0044309	neuron spine	162	9	12.79	0.07973	CC
GO:0005903	brush border	36	8	2.84	0.08883	CC
GO:0000325	plant-type vacuole	22	4	1.74	0.09033	CC
GO:0000324	fungal-type vacuole	116	11	9.16	0.09352	CC
GO:0015038	glutathione disulfide oxidoreductase activity	7	2	0.55	0.09905	MF
GO:0070402	NADPH binding	7	2	0.55	0.09905	MF
GO:0008137	NADH dehydrogenase (ubiquinone) activity	7	2	0.55	0.09905	MF
GO:0050136	NADH dehydrogenase (quinone) (non-electrogenic) activity	7	2	0.55	0.09905	MF
GO:0046966	nuclear thyroid hormone receptor binding	7	2	0.55	0.09905	MF
GO:0019843	rRNA binding	85	12	6.67	0.10016	MF
GO:0090576	RNA polymerase III transcription regulator complex	7	2	0.55	0.10024	CC
GO:0032585	multivesicular body membrane	7	2	0.55	0.10024	CC
GO:0005675	transcription factor TFIIH holo complex	7	2	0.55	0.10024	CC
GO:0045111	intermediate filament cytoskeleton	7	2	0.55	0.10024	CC
GO:0098560	cytoplasmic side of late endosome membrane	7	2	0.55	0.10024	CC
GO:0098574	cytoplasmic side of lysosomal membrane	7	2	0.55	0.10024	CC
GO:0051015	actin filament binding	32	5	2.51	0.10127	MF
GO:0031523	Myb complex	32	5	2.53	0.10355	CC
GO:0005777	peroxisome	84	9	6.63	0.11298	CC
GO:0008097	5S rRNA binding	24	4	1.88	0.11397	MF
GO:0000794	condensed nuclear chromosome	98	9	7.74	0.12086	CC
GO:0008028	monocarboxylic acid transmembrane transporter activity	22	5	1.73	0.1246	MF
GO:0033549	MAP kinase phosphatase activity	8	2	0.63	0.12543	MF
GO:0004579	dolichyl-diphosphooligosaccharide-protein glycotransferase activity	8	2	0.63	0.12543	MF
GO:0005547	phosphatidylinositol-3,4,5-trisphosphate binding	8	2	0.63	0.12543	MF
GO:0010314	phosphatidylinositol-5-phosphate binding	8	2	0.63	0.12543	MF
GO:0003712	transcription coregulator activity	145	11	11.37	0.1262	MF
GO:0031985	Golgi cisterna	48	6	3.79	0.12652	CC
GO:0000177	cytoplasmic exosome (RNase complex)	8	2	0.63	0.12688	CC
GO:0008250	oligosaccharyltransferase complex	8	2	0.63	0.12688	CC
GO:0036513	Derlin-1 retrotranslocation complex	8	2	0.63	0.12688	CC
GO:0001228	DNA-binding transcription activator activity, RNA polymerase II-specific	44	6	3.45	0.12689	MF
GO:0000978	RNA polymerase II cis-regulatory region sequence-specific DNA binding	54	7	4.24	0.12717	MF
GO:0005783	endoplasmic reticulum	697	93	55.04	0.12718	CC
GO:0043657	host cell	16	3	1.26	0.1272	CC
GO:0030742	GTP-dependent protein binding	25	4	1.96	0.12774	MF
GO:0017053	transcription repressor complex	57	10	4.5	0.13769	CC
GO:0008135	translation factor activity, RNA binding	108	12	8.47	0.13809	MF
GO:0140110	transcription regulator activity	339	33	26.59	0.13855	MF
GO:0046983	protein dimerization activity	428	38	33.57	0.14011	MF
GO:0016746	acyltransferase activity	462	43	36.24	0.14018	MF
GO:0001671	ATPase activator activity	26	4	2.04	0.14216	MF
GO:0101003	ficolin-1-rich granule membrane	26	4	2.05	0.14476	CC
GO:0009897	external side of plasma membrane	26	4	2.05	0.14476	CC
GO:0001917	photoreceptor inner segment	17	3	1.34	0.14588	CC
GO:0005484	SNAP receptor activity	36	5	2.82	0.14767	MF
GO:0060089	molecular transducer activity	72	9	5.65	0.14998	MF
GO:0048029	monosaccharide binding	9	2	0.71	0.15321	MF
GO:0015186	L-glutamine transmembrane transporter activity	9	2	0.71	0.15321	MF
GO:0030331	nuclear estrogen receptor binding	9	2	0.71	0.15321	MF
GO:0005902	microvillus	9	2	0.71	0.15493	CC
GO:0035658	Mon1-Ccz1 complex	9	2	0.71	0.15493	CC
GO:0005790	smooth endoplasmic reticulum	9	2	0.71	0.15493	CC
GO:0044295	axonal growth cone	9	2	0.71	0.15493	CC
GO:0031965	nuclear membrane	121	13	9.56	0.15746	CC
GO:0005774	vacuolar membrane	356	31	28.11	0.17161	CC
GO:0009507	chloroplast	156	12	12.32	0.17708	CC
GO:0022626	cytosolic ribosome	242	24	19.11	0.1829	CC
GO:0045271	respiratory chain complex I	10	2	0.79	0.18401	CC
GO:1904813	ficolin-1-rich granule lumen	39	5	3.08	0.19104	CC
GO:0005801	cis-Golgi network	29	4	2.29	0.19211	CC
GO:0070821	tertiary granule membrane	29	4	2.29	0.19211	CC
GO:0031201	SNARE complex	40	5	3.16	0.20525	CC
GO:0005669	transcription factor TFIID complex	20	3	1.58	0.20641	CC
GO:0001650	fibrillar center	30	4	2.37	0.20887	CC
GO:0005739	mitochondrion	860	69	67.92	0.21136	CC
GO:0034709	methylosome	11	2	0.87	0.21377	CC
GO:0005721	pericentric heterochromatin	11	2	0.87	0.21377	CC
GO:0000776	kinetochore	171	15	13.5	0.21395	CC
GO:0000109	nucleotide-excision repair complex	16	2	1.26	0.21874	CC
GO:0005937	mating projection	106	3	8.37	0.22123	CC
GO:0005923	bicellular tight junction	31	4	2.45	0.22602	CC
GO:0005758	mitochondrial intermembrane space	31	4	2.45	0.22602	CC
GO:0005798	Golgi-associated vesicle	124	7	9.79	0.23148	CC
GO:0034774	secretory granule lumen	56	11	4.42	0.2378	CC
GO:0000176	nuclear exosome (RNase complex)	12	2	0.95	0.24392	CC
GO:0042589	zymogen granule membrane	12	2	0.95	0.24392	CC
GO:0030864	cortical actin cytoskeleton	109	8	8.61	0.24587	CC
GO:0030139	endocytic vesicle	138	15	10.9	0.24666	CC
GO:0009986	cell surface	80	10	6.32	0.24882	CC
GO:0045335	phagocytic vesicle	105	10	8.29	0.24962	CC
GO:0051286	cell tip	191	8	15.08	0.24998	CC
GO:0031234	extrinsic component of cytoplasmic side of plasma membrane	65	7	5.13	0.25124	CC
GO:0005618	cell wall	57	6	4.5	0.26118	CC
GO:0048046	apoplast	33	4	2.61	0.2613	CC
