## Extended Data Table 3 for "Discovery of new marine species *Stentor hondawara* and its whole-genome reveal their unique ecology in comparison with freshwater stentors"

### Sheet: mfannot_1143b6f1fc.fasta.new
Start	End	Type	Name	Function
471	686	gene	atp9	ATP synthase F0 subunit c
692	772	gene	trnY(gta)	transfer RNA Tyrosine
1434	1883	gene	orf149	hypothetical protein
2059	2430	gene	nad4L	NADH dehydrogenase subunit 4L
2616	3800	gene	orf394	hypothetical protein
4319	5464	gene	orf381	hypothetical protein
5568	6497	gene	orf309	hypothetical protein
6490	6852	gene	rpl14	ribosomal protein L14
6856	6936	gene	trnL(taa)	transfer RNA Leucine
7194	7832	gene	rpl16	ribosomal protein L16
7881	8201	gene	orf106	hypothetical protein
8996	10264	gene	orf422	hypothetical protein
11171	12568	gene	orf465	hypothetical protein
12588	13514	gene	nad7	NADH dehydrogenase subunit 7
13849	14175	gene	rps14	ribosomal protein S14
14169	14573	gene	rps8	ribosomal protein S8
15048	15470	gene	orf140	hypothetical protein
15457	15849	gene	rps10	ribosomal protein S10
15851	16702	gene	nad1	NADH dehydrogenase subunit 1
16712	17926	gene	cob	apocytochrome b
17935	19050	gene	orf371	hypothetical protein
19619	19936	gene	orf105	hypothetical protein
20217	20651	gene	orf144	hypothetical protein
20670	21071	gene	orf133	hypothetical protein
21005	21508	gene	nad10	NADH dehydrogenase subunit 10
21498	21806	gene	orf102	hypothetical protein
23130	23201	gene	trnH(gtg)	transfer RNA Histidine
24788	25489	gene	rps12	ribosomal protein S12
25550	25900	gene	orf116	hypothetical protein
26055	26480	gene	orf141	hypothetical protein
26481	27686	gene	cox2	cytochrome c oxidase subunit 2
27694	29388	gene	nad5	NADH dehydrogenase subunit 5
31118	33700	gene	rnl	large subunit ribosomal RNA
33701	35161	gene	rns	small subunit ribosomal RNA
35301	36158	gene	orf285	hypothetical protein
36192	37709	gene	nad4	NADH dehydrogenase subunit 4
37709	38464	gene	rpl2	ribosomal protein L2
38468	39043	gene	nad9	NADH dehydrogenase subunit 9
40671	41205	gene	cox1	cytochrome c oxidase subunit 1
43315	43385	gene	trnF(gaa)	transfer RNA Phenylalanine
44960	45451	gene	orf163	hypothetical protein
48210	48280	gene	trnW(tca)	transfer RNA Tryptophan
